# Intrahost SARS-CoV-2 k-mer identification method (iSKIM) for rapid detection of mutations of concern reveals emergence of global mutation patterns

**DOI:** 10.1101/2022.08.16.504117

**Authors:** Ashley Thommana, Migun Shakya, Jaykumar Gandhi, Christian K. Fung, Patrick S.G. Chain, Irina Maljkovic Berry, Matthew A. Conte

**Affiliations:** Viral Diseases Branch, Walter Reed Army Institute of Research, Silver Spring, MD, USA; Montgomery Blair High School, Silver Spring, MD, USA; Los Alamos National Laboratory, Biosecurity and Public Health Group, Bioscience Division, Los Alamos, NM, USA; Integrated Research Facility, National Institute of Allergy and Infectious Diseases, National Institutes of Health, Frederick, MD, USA

**Keywords:** SARS-CoV-2, COVID-19, variants of concern, intrahost variation, mutation, genomic sequencing, bioinformatics, computational genomics

## Abstract

Despite unprecedented global sequencing and surveillance of SARS-CoV-2, timely identification of the emergence and spread of novel variants of concern (VoCs) remains a challenge. Several million raw genome sequencing runs are now publicly available. We sought to survey these datasets for intrahost variation to study emerging mutations of concern. We developed iSKIM (“intrahost SARS-CoV-2 k-mer identification method”) to relatively quickly and efficiently screen the many SARS-CoV-2 datasets to identify intrahost mutations belonging to lineages of concern. Certain mutations surged in frequency as intrahost minor variants just prior to, or while lineages of concern arose. The Spike N501Y change common to several VoCs was found as a minor variant in 834 samples as early as October 2020. This coincides with the timing of the first detected samples with this mutation in the Alpha/B.1.1.7 and Beta/B.1.351 lineages. Using iSKIM, we also found that Spike L452R was detected as an intrahost minor variant as early as September 2020, prior to the observed rise of the Epsilon/B.1.429/B.1.427 lineages in late 2020. iSKIM rapidly screens for mutations of interest in raw data, prior to genome assembly, and can be used to detect increases in intrahost variants, potentially providing an early indication of novel variant spread.
