## Supplementary material for "Intrahost SARS-CoV-2 k-mer identification method (iSKIM) for rapid detection of mutations of concern reveals emergence of global mutation patterns": Table S2

Sequence name	Lineage	Conflict	Ambiguity score	Scorpio call	Scorpio support	Scorpio conflict	Note	pangolin version	pangoLEARN version
hCoV-19/England/QEUH-9B9C54/2020|EPI_ISL_549554|2020-09-07	B.1.177						Assigned from designation hash.	3.1.19	1/20/22
hCoV-19/England/QEUH-9B9F2E/2020|EPI_ISL_549594|2020-09-06	B.1						Assigned from designation hash.	3.1.19	1/20/22
hCoV-19/England/QEUH-9B9EC7/2020|EPI_ISL_549801|2020-09-07	B.1.177.10						Assigned from designation hash.	3.1.19	1/20/22
hCoV-19/England/MILK-9A8502/2020|EPI_ISL_549988|2020-09-02	C.30						Assigned from designation hash.	3.1.19	1/20/22
hCoV-19/England/MILK-9A6E63/2020|EPI_ISL_550150|2020-09-01	B.1.177.87						Assigned from designation hash.	3.1.19	1/20/22
hCoV-19/England/MILK-9C204D/2020|EPI_ISL_566436|2020-09-10	B.1.258.4						Assigned from designation hash.	3.1.19	1/20/22
hCoV-19/Wales/MILK-9C2362/2020|EPI_ISL_566447|2020-09-09	B.1.177	0	1					3.1.19	1/20/22
hCoV-19/England/MILK-9C2687/2020|EPI_ISL_566452|2020-09-10	B.1.177						Assigned from designation hash.	3.1.19	1/20/22
hCoV-19/Wales/MILK-9C1E53/2020|EPI_ISL_566471|2020-09-10	B.1.177						Assigned from designation hash.	3.1.19	1/20/22
hCoV-19/England/MILK-9C270C/2020|EPI_ISL_566484|2020-09-10	B.1.1.198						Assigned from designation hash.	3.1.19	1/20/22
hCoV-19/England/MILK-9C2B88/2020|EPI_ISL_566506|2020-09-10	B.1.36.28						Assigned from designation hash.	3.1.19	1/20/22
hCoV-19/England/MILK-9C22DE/2020|EPI_ISL_566570|2020-09-11	B.1.177.56						Assigned from designation hash.	3.1.19	1/20/22
hCoV-19/England/CAMC-9B1D95/2020|EPI_ISL_566610|2020-09-04	B.1.1.311						Assigned from designation hash.	3.1.19	1/20/22
hCoV-19/England/MILK-9C451F/2020|EPI_ISL_566728|2020-09-07	B.1.389						Assigned from designation hash.	3.1.19	1/20/22
hCoV-19/England/QEUH-9C9B27/2020|EPI_ISL_567311|2020-09-10	AD.2						Assigned from designation hash.	3.1.19	1/20/22
hCoV-19/England/QEUH-9CA84D/2020|EPI_ISL_567457|2020-09-10	B.1.160						Assigned from designation hash.	3.1.19	1/20/22
hCoV-19/England/ALDP-9C54B7/2020|EPI_ISL_567538|2020-09-10	AD.2						Assigned from designation hash.	3.1.19	1/20/22
hCoV-19/England/ALDP-9C4D44/2020|EPI_ISL_567580|2020-09-10	B.1.1.37						Assigned from designation hash.	3.1.19	1/20/22
hCoV-19/England/ALDP-9C5AF1/2020|EPI_ISL_567699|2020-09-11	B.1.1.311						Assigned from designation hash.	3.1.19	1/20/22
hCoV-19/England/ALDP-9C642F/2020|EPI_ISL_567829|2020-09-10	B.1.1.37						Assigned from designation hash.	3.1.19	1/20/22
hCoV-19/Scotland/QEUH-9B8921/2020|EPI_ISL_568244|2020-09-09	B.1.177						Assigned from designation hash.	3.1.19	1/20/22
hCoV-19/Scotland/QEUH-9B84C6/2020|EPI_ISL_568250|2020-09-10	B.1.177						Assigned from designation hash.	3.1.19	1/20/22
hCoV-19/Scotland/QEUH-9B84F3/2020|EPI_ISL_568273|2020-09-10	B.1.177.57						Assigned from designation hash.	3.1.19	1/20/22
hCoV-19/Scotland/QEUH-9B8262/2020|EPI_ISL_568278|2020-09-10	B.1.177						Assigned from designation hash.	3.1.19	1/20/22
hCoV-19/England/QEUH-9DD346/2020|EPI_ISL_580886|2020-09-21	B.1.1.372						Assigned from designation hash.	3.1.19	1/20/22
hCoV-19/England/MILK-9E0EB8/2020|EPI_ISL_580915|2020-09-20	B.1.258.4						Assigned from designation hash.	3.1.19	1/20/22
hCoV-19/England/QEUH-9DCA7F/2020|EPI_ISL_580947|2020-09-21	B.1.177.57						Assigned from designation hash.	3.1.19	1/20/22
hCoV-19/England/QEUH-9DCA51/2020|EPI_ISL_580977|2020-09-21	B.1.177						Assigned from designation hash.	3.1.19	1/20/22
hCoV-19/England/QEUH-9DC5AB/2020|EPI_ISL_581080|2020-09-21	B.1.258.7						Assigned from designation hash.	3.1.19	1/20/22
hCoV-19/England/QEUH-9DEEAE/2020|EPI_ISL_581194|2020-09-21	B.1.177						Assigned from designation hash.	3.1.19	1/20/22
hCoV-19/England/MILK-9E1C62/2020|EPI_ISL_581342|2020-09-19	B.1.221.1						Assigned from designation hash.	3.1.19	1/20/22
hCoV-19/England/QEUH-9FAAD5/2020|EPI_ISL_588234|2020-09-29	B.1.177.10						Assigned from designation hash.	3.1.19	1/20/22
hCoV-19/England/QEUH-9F7C87/2020|EPI_ISL_588727|2020-09-27	B.1.221						Assigned from designation hash.	3.1.19	1/20/22
hCoV-19/England/QEUH-9F5EDE/2020|EPI_ISL_588741|2020-09-25	AD.2						Assigned from designation hash.	3.1.19	1/20/22
hCoV-19/England/QEUH-9F5612/2020|EPI_ISL_588748|2020-09-27	B.1.177						Assigned from designation hash.	3.1.19	1/20/22
hCoV-19/England/QEUH-9F857C/2020|EPI_ISL_588761|2020-09-27	B.1.1.303						Assigned from designation hash.	3.1.19	1/20/22
hCoV-19/England/QEUH-9F7FD9/2020|EPI_ISL_588805|2020-09-27	B.1.177						Assigned from designation hash.	3.1.19	1/20/22
hCoV-19/England/QEUH-9F8266/2020|EPI_ISL_588971|2020-09-27	B.1.1.303						Assigned from designation hash.	3.1.19	1/20/22
hCoV-19/Wales/QEUH-9C98F3/2020|EPI_ISL_590177|2020-09-10	B.1.177						Assigned from designation hash.	3.1.19	1/20/22
hCoV-19/England/QEUH-9B4F14/2020|EPI_ISL_590315|2020-09-07	B.1.160						Assigned from designation hash.	3.1.19	1/20/22
hCoV-19/England/QEUH-9B6EE8/2020|EPI_ISL_590670|2020-09-07	B.1.1.277						Assigned from designation hash.	3.1.19	1/20/22
hCoV-19/Scotland/QEUH-9DD9F9/2020|EPI_ISL_599489|2020-09-21	B.1.258.10						Assigned from designation hash.	3.1.19	1/20/22
hCoV-19/England/QEUH-9DCCB5/2020|EPI_ISL_599504|2020-09-21	B.1.1						Assigned from designation hash.	3.1.19	1/20/22
hCoV-19/Scotland/QEUH-9DE04E/2020|EPI_ISL_599511|2020-09-21	B.1.177.8						Assigned from designation hash.	3.1.19	1/20/22
hCoV-19/England/QEUH-9DD09A/2020|EPI_ISL_599561|2020-09-21	B.1.177						Assigned from designation hash.	3.1.19	1/20/22
hCoV-19/England/QEUH-9DD6E3/2020|EPI_ISL_599575|2020-09-21	B.1.177						Assigned from designation hash.	3.1.19	1/20/22
hCoV-19/England/QEUH-9DDF7F/2020|EPI_ISL_599633|2020-09-21	B.1.177.17						Assigned from designation hash.	3.1.19	1/20/22
hCoV-19/England/QEUH-9DCF43/2020|EPI_ISL_599653|2020-09-21	B.1.36.17						Assigned from designation hash.	3.1.19	1/20/22
hCoV-19/England/QEUH-9DE257/2020|EPI_ISL_599686|2020-09-21	AD.2						Assigned from designation hash.	3.1.19	1/20/22
hCoV-19/England/QEUH-9DD81A/2020|EPI_ISL_599714|2020-09-21	B.1.160						Assigned from designation hash.	3.1.19	1/20/22
hCoV-19/England/QEUH-9DCF61/2020|EPI_ISL_599747|2020-09-21	B.1.36.17						Assigned from designation hash.	3.1.19	1/20/22
hCoV-19/England/MILK-A05C0D/2020|EPI_ISL_599928|2020-09-30	B.1.177						Assigned from designation hash.	3.1.19	1/20/22
hCoV-19/England/MILK-A05D19/2020|EPI_ISL_599964|2020-09-30	B.1.160.23						Assigned from designation hash.	3.1.19	1/20/22
hCoV-19/England/MILK-A05C1C/2020|EPI_ISL_600016|2020-09-30	B.1.177.4						Assigned from designation hash.	3.1.19	1/20/22
hCoV-19/Scotland/QEUH-9FA97E/2020|EPI_ISL_600575|2020-09-29	B.1.177						Assigned from designation hash.	3.1.19	1/20/22
hCoV-19/Scotland/QEUH-9FA9AB/2020|EPI_ISL_600587|2020-09-29	B.1.258						Assigned from designation hash.	3.1.19	1/20/22
hCoV-19/Wales/QEUH-9F5FDB/2020|EPI_ISL_600855|2020-09-27	B.1.177.11						Assigned from designation hash.	3.1.19	1/20/22
hCoV-19/Scotland/QEUH-9F6893/2020|EPI_ISL_600872|2020-09-27	B.1.177.11						Assigned from designation hash.	3.1.19	1/20/22
hCoV-19/Scotland/QEUH-9DAF18/2020|EPI_ISL_601104|2020-09-22	B.1.177.4						Assigned from designation hash.	3.1.19	1/20/22
hCoV-19/Scotland/QEUH-9DCACA/2020|EPI_ISL_601108|2020-09-22	B.1.177						Assigned from designation hash.	3.1.19	1/20/22
hCoV-19/Scotland/QEUH-9DCB12/2020|EPI_ISL_601127|2020-09-22	B.1.177						Assigned from designation hash.	3.1.19	1/20/22
hCoV-19/Scotland/QEUH-9DC4BD/2020|EPI_ISL_601168|2020-09-22	B.1.177						Assigned from designation hash.	3.1.19	1/20/22
hCoV-19/Scotland/QEUH-9DC462/2020|EPI_ISL_601175|2020-09-22	B.1.1.307						Assigned from designation hash.	3.1.19	1/20/22
hCoV-19/Scotland/QEUH-9DED56/2020|EPI_ISL_601206|2020-09-21	B.1						Assigned from designation hash.	3.1.19	1/20/22
hCoV-19/Scotland/QEUH-9DEA6E/2020|EPI_ISL_601208|2020-09-21	AD.2						Assigned from designation hash.	3.1.19	1/20/22
hCoV-19/England/QEUH-9DBE1A/2020|EPI_ISL_601334|2020-09-21	B.1.235						Assigned from designation hash.	3.1.19	1/20/22
hCoV-19/England/QEUH-9DBEFC/2020|EPI_ISL_601357|2020-09-21	B.1.1.303						Assigned from designation hash.	3.1.19	1/20/22
hCoV-19/Scotland/QEUH-9B739D/2020|EPI_ISL_602090|2020-09-09	B.1.36.20	0	1					3.1.19	1/20/22
