## Supplementary material for "Intrahost SARS-CoV-2 k-mer identification method (iSKIM) for rapid detection of mutations of concern reveals emergence of global mutation patterns": Table S3

### Sheet: Table S3
		B.1.1.7/Alpha	B.1.351/Beta	P.1/Gamma	B.1.617.2/Delta	B.1.429/Epsilon	B.1.526/Iota	B.1.617.1/Kappa
	Minor variant peaks substantially prior to significant fixed variant peak	A23063T (N501Y), T24506G (S982A)	A23063T (N501Y)	G22132T (R190S), A23063T (N501Y)		G17014T (D260Y), G21600T (S13I)		G23012C (E484Q), G17523T (M1352I)
	Early peak in minor variants a few (<=5) months prior, larger peak in minor varaints at the same time as large peak in fixed variants	C23271A (A570D), C23604A (P681H), G24914C (D1118H), G28048T (R52I)	G5230T (K1655N)	G21974T (D138Y)	T22917G (L452R), G28881T (R203M)	T22917G (L452R)		T22917G (L452R), G28881T (R203M)
	Early peak in minor variants several (>5) months prior, larger peak in minor variants at the same time as large peak in fixed variants	21991-21993 deletion (Y144 del)				C28887T (T205I)	C21846T (T95I)
	Early peak in minor variants several (>5) months prior, larger peak in minor variants prior to a large peak in fixed variants						C25517T (P42L), C27925T (T11I)
	Early peak in fixed variants several (>5) months prior, larger peak in minor variants at the same time as large peak in fixed variants						A22320G (D253G)
	Growth of the minor and fixed variants generally follow the same trend	C3267T (T1001I), C5388A (A1708D), T6954C (I2230T), 21765-21770 deletion (H69-V70 del), C23709T (T716I), C27972T (Q27stop), A28111G (Y73C), GAT28280CTA (D3L), C28977T, GTCTGGTTTT11287G (del 3675-3677)	G23012A (E484K), C1059T (T265I), A10323G (K3353R), C17999T (T5912I), A21801C (D80A), A22206G (D215G), 22286-22294 deletion (L242-244L deletion), G22813T (K417N), C23664T (A701V), C25904T (S171L), C26456T (P71L), C21614T (L18F), C8964T (S2900L), G25563T (Q57H)	C3828T (S1188L), GTCTGGTTTT11287G (del 3675-3677), C21614T (L18F), G23012A (E484K), G28167A (E92K), C21638T (P26S)	C23604G (P681R), C22995A (T478K), T26767C (I82T), C14408T (P323L), G29402T (D377Y)	C1059T (T265I), A12878G (I65V), C14408T (P323L), G25563T (Q57H)	GTCTGGTTTT11287G (del 3675-3677), A16500C (Q1011H), G28975A (M234I), G23012A (E484K), C23664T (A701V), C14408T (P323L), T9867C (L3201P), C1059T (T265I), G25563T (Q57H), C21575T (L5F), C28869T (P199L)	C23604G (P681R), C14408T (P323L), G29402T (D377Y)
	Multiple peaks of minor variants prior to and during an increase and peak of fixed variant			C12778T, C13860T (T4532I), G17259T (S5665I), C23525T (H655Y), C24642T (T1027I), T26149C (S253P)	A23403G (D614G), C25469T (S26L), C16466T (P1000L)	G22018T (W152C), A23403G (D614G)	A23403G (D614G)	A23403G (D614G), C4965T (T1567I), C25469T (S26L)
	Early increase in minor variants, followed by an increase in fixed variants, followed by a larger increase of minor variants			A22812C (K417T)
	No significant fixed variant peaks		C8660T (H2799Y), G13843T (D4527Y), G22299T (R246I)	C21621A (T20N)	G24410A (D950N)			G22022A (E154K), A24775T (Q1071H)
	No significant minor variant peak			T733C, C2749T, A5648C (K1795Q), A6319G, A6613G, insG28262GAACA, C28512G (P80R), AGTAGGG28877_28883TCTAAAC (RG203KR)	T27638C (V82A), G15451A (G662S), C21618G (T19R), AGTTCAG22029G (S del 157-158), C27752T (T120I), GATTTCA28248A (ORF8 del 119-120), A28461G (D63G)			A11201G (T3646A), A20396G (K2310R), T27638C (V82A)
	No significant minor or fixed variant peaks		T22287A (L242H)
					A11201G	NS
	2286_22294_deletion				A23096G	S
	3675_3677_del				A28461G	N
	A10323G				A5648C	NS
	A12878G				A6319G	NS
	A16500C				A6613G	NS
	A21801C				AGTAGGG28877_28883TCTAAAC	N
	A22206G				AGTTCAG22029G	S
	A28111G				C21618G	S
	C1059T				C2749T	NS
	C1059T	1			C27752T	NS
	C14408T				C28512G	N
	C14408T	1			G15451A	NS
	C14408T	1			GATTTCA28248A	NS
	C14408T	1			insG28262GAACA	NS
	C17999T				T27638C	NS
	C21575				T27638C	1
	C21614T				T733C	NS
	C21614T	1
	C21638T
	C22995A
	C23664T
	C23664T	1
	C23709T (T716I)
	C25904T
	C26456T
	C27972T
	C28869T
	C28977T
	C5388A (A1708D)
	C8964T
	del11288_11296
	G22813T
	G23012A
	G23012A	1
	G25563T
	G25563T	1
	G25563T	1
	G28167A
	G28975A
	G29402T
	G29402T	1
	GAT28280CTA
	21765-21770 deletion (H69-V70 del)
	T26767C
	T6954C (I2230T)
	T9867C
	C1059T
	C23604G
	C23604G	1
	C3267T (T1001I)
	C3828T
	G23012A
	GTCTGGTTTT11287G
